# Subthalamic nucleus activity and its pallidal and nigral outputs shape motor control

**DOI:** 10.64898/2026.11.25.769089

**Authors:** Tom Macpherson, Tianchang Zhao, Monica Natsumi Daudelin, Tadaaki Nishioka, Suthinee Attachaipanich, Takaaki Ozawa, Takatoshi Hikida

## Abstract

The subthalamic nucleus (STN) contributes to motor control, but how its different output pathways regulate spontaneous movement and motor task performance remains unclear. Although classical basal ganglia models emphasize movement suppression by the STN, its influence on different aspects of motor behavior requires further experimental investigation. Here, we examined how manipulation of STN neurons and their projections to the substantia nigra pars reticulata (SNr) and external globus pallidus (GPe) affects spontaneous activity and rotarod performance. We combined optogenetic excitation and inhibition with anatomical tracing in Pitx2-Cre mice. Somatic excitation reduced spontaneous mobility and induced jumping, whereas inhibition increased mobility. Both excitation and inhibition disrupted rotarod performance, suggesting that successful task performance depends on maintaining STN activity within an appropriate range. Anatomical tracing revealed overlapping projections to the SNr and GPe, and excitation of STN axons within either region reduced mobility and disrupted rotarod performance. SNr-targeted inhibition increased spontaneous movement without a detectable change in rotarod performance. These findings support a movement-suppressing role for the STN while highlighting the importance of appropriately regulated STN activity for motor task performance. They identify both nigral and pallidal projections as routes through which STN activation can alter motor behavior.
