## Supplementary Table 1 for "Subthalamic nucleus activity and its pallidal and nigral outputs shape motor control"

### Sheet: Sheet1
Supplementary Table 1 Detailed statistical analyses of all experiments included in the manuscript
Fig.		Description		N-number	Statistic	F (DFn, DFd)	p-value	Post hoc test	Post hoc p-value
1	E	% time spent mobile during 5Hz somatic optogenetic excitation of the STN		EYFP: n = 8; ChR2: n = 8	Two-way RM ANOVA			Uncorrected Fisher's LSD
					Laser (OFF vs ON)	F (1, 14) = 1.010	P=0.3319	Laser OFF, EYFP vs. ChR2	P=0.5115
					Virus (EYFP vs ChR2)	F (1, 14) = 0.5856	P=0.4568	Laser ON, EYFP vs. ChR2	P=0.6159
					Virus x Laser	F (1, 14) = 0.01502	P=0.9042	EYFP, Laser OFF vs. Laser ON	P=0.4385
								ChR2, Laser OFF vs. Laser ON	P=0.5426
	G	% time spent mobile during 20Hz somatic optogenetic excitation of the STN		EYFP: n = 8; ChR2: n = 8	Two-way RM ANOVA			Uncorrected Fisher's LSD
					Laser (OFF vs ON)	F (1, 14) = 143.9	P<0.0001	Laser OFF, EYFP vs. ChR2	P=0.4901
					Virus (EYFP vs ChR2)	F (1, 14) = 18.32	P=0.0008	Laser ON, EYFP vs. ChR2	P<0.0001
					Virus x Laser	F (1, 14) = 94.94	P<0.0001	EYFP, Laser OFF vs. Laser ON	P=0.1334
								ChR2, Laser OFF vs. Laser ON	P<0.0001
	I	% time spent mobile during 40Hz somatic optogenetic excitation of the STN		EYFP: n = 8; ChR2: n = 8	Two-way RM ANOVA			Uncorrected Fisher's LSD
					Laser (OFF vs ON)	F (1, 14) = 10.88	P=0.0053	Laser OFF, EYFP vs. ChR2	P=0.4420
					Virus (EYFP vs ChR2)	F (1, 14) = 4.109	P=0.0621	Laser ON, EYFP vs. ChR2	P=0.0015
					Virus x Laser	F (1, 14) = 8.569	P=0.0110	EYFP, Laser OFF vs. Laser ON	P=0.7966
								ChR2, Laser OFF vs. Laser ON	P=0.0006
	K	% time spent mobile during somatic optogenetic inhibition of the STN		EYFP: n = 8; ArchT: n = 8	Two-way RM ANOVA			Uncorrected Fisher's LSD
					Laser (OFF vs ON)	F (1, 14) = 47.96	P<0.0001	Laser OFF, EYFP vs. ArchT	P=0.8818
					Virus (EYFP vs ArchT)	F (1, 14) = 15.42	P=0.0015	Laser ON, EYFP vs. ArchT	P<0.0001
					Virus x Laser	F (1, 14) = 42.32	P<0.0001	EYFP, Laser OFF vs. Laser ON	P=0.7708
								ArchT, Laser OFF vs. Laser ON	P<0.0001
2	B	Latency to fall during 5Hz somatic optogenetic excitation of the STN		EYFP: n = 8; ChR2: n = 8	Two-way RM ANOVA			Uncorrected Fisher's LSD
					Laser (OFF vs ON)	F (1, 14) = 1.826	P=0.1980	Laser OFF, EYFP vs. ChR2	P>0.9999
					Virus (EYFP vs ChR2)	F (1, 14) = 1.826	P=0.1980	Laser ON, EYFP vs. ChR2	P=0.0663
					Virus x Laser	F (1, 14) = 1.826	P=0.1980	EYFP, Laser OFF vs. Laser ON	P>0.9999
								ChR2, Laser OFF vs. Laser ON	P=0.0767
	C	Latency to fall during 20Hz somatic optogenetic excitation of the STN		EYFP: n = 8; ChR2: n = 8	Two-way RM ANOVA			Uncorrected Fisher's LSD
					Laser (OFF vs ON)	F (1, 14) = 31223	P<0.0001	Laser OFF, EYFP vs. ChR2	P>0.9999
					Virus (EYFP vs ChR2)	F (1, 14) = 31223	P<0.0001	Laser ON, EYFP vs. ChR2	P<0.0001
					Virus x Laser	F (1, 14) = 31223	P<0.0001	EYFP, Laser OFF vs. Laser ON	P>0.9999
								ChR2, Laser OFF vs. Laser ON	P<0.0001
	D	Latency to fall during 40Hz somatic optogenetic excitation of the STN		EYFP: n = 8; ChR2: n = 8	Two-way RM ANOVA			Uncorrected Fisher's LSD
					Laser (OFF vs ON)	F (1, 14) = 8.844	P=0.0101	Laser OFF, EYFP vs. ChR2	P>0.9999
					Virus (EYFP vs ChR2)	F (1, 14) = 8.844	P=0.0101	Laser ON, EYFP vs. ChR2	P=0.0002
					Virus x Laser	F (1, 14) = 8.844	P=0.0101	EYFP, Laser OFF vs. Laser ON	P>0.9999
								ChR2, Laser OFF vs. Laser ON	P=0.0009
	E	Latency to fall during somatic optogenetic inhibition of the STN		EYFP: n = 8; ArchT: n = 8	Two-way RM ANOVA			Uncorrected Fisher's LSD
					Laser (OFF vs ON)	F (1, 14) = 22.97	P=0.0003	Laser OFF, EYFP vs. ArchT	P>0.9999
					Virus (EYFP vs ArchT)	F (1, 14) = 22.97	P=0.0003	Laser ON, EYFP vs. ArchT	P<0.0001
					Virus x Laser	F (1, 14) = 22.97	P=0.0003	EYFP, Laser OFF vs. Laser ON	P>0.9999
								ArchT, Laser OFF vs. Laser ON	P<0.0001
3	I	Distribution of STN neurons projecting to the SNr and/or Gpe		Pitx2-Cre: n = 3	One-way RM ANOVA			Tukey's
					Condition (SNr only vs Gpe only vs SNr + Gpe)	F (1.707, 3.414) = 4.954	P=0.0989	GPe only vs. SNr only	P=0.9851
								SNr+Gpe vs. SNr only	P=0.1365
								SNr+Gpe vs. GPe only	P=0.2660
4	D	% time spent mobile during 20Hz optogenetic excitation of STN axon terminals in the SNr		EYFP: n = 8; ChR2: n = 8	Two-way RM ANOVA			Uncorrected Fisher's LSD
					Laser (OFF vs ON)	F (1, 14) = 82.65	P<0.0001	Laser OFF, EYFP vs. ChR2	P=0.4281
					Virus (EYFP vs ChR2)	F (1, 14) = 3.995	P=0.0655	Laser ON, EYFP vs. ChR2	P<0.0001
					Virus x Laser	F (1, 14) = 57.28	P<0.0001	EYFP, Laser OFF vs. Laser ON	P=0.2998
								ChR2, Laser OFF vs. Laser ON	P<0.0001
	F	% time spent mobile during 20Hz optogenetic excitation of STN axon terminals in the Gpe		EYFP: n = 8; ChR2: n = 8	Two-way RM ANOVA			Uncorrected Fisher's LSD
					Laser (OFF vs ON)	F (1, 14) = 5.972	P=0.0284	Laser OFF, EYFP vs. ChR2	P=0.5078
					Virus (EYFP vs ChR2)	F (1, 14) = 1.557	P=0.2325	Laser ON, EYFP vs. ChR2	P=0.0166
					Virus x Laser	F (1, 14) = 5.951	P=0.0286	EYFP, Laser OFF vs. Laser ON	P=0.9977
								ChR2, Laser OFF vs. Laser ON	P=0.0039
	H	% time spent mobile during optogenetic inhibition of STN axon terminals in the SNr		EYFP: n = 8; Jaws: n = 8	Two-way RM ANOVA			Uncorrected Fisher's LSD
					Laser (OFF vs ON)	F (1, 14) = 1.441	P=0.2499	Laser OFF, EYFP vs. Jaws	P=0.5137
					Virus (EYFP vs Jaws)	F (1, 14) = 4.785	P=0.0462	Laser ON, EYFP vs. Jaws	P=0.0070
					Virus x Laser	F (1, 14) = 3.806	P=0.0714	EYFP, Laser OFF vs. Laser ON	P=0.6040
								Jaws, Laser OFF vs. Laser ON	P=0.0428
	J	% time spent mobile during optogenetic inhibition of STN axon terminals in the Gpe		EYFP: n = 8; Jaws: n = 8	Two-way RM ANOVA			Uncorrected Fisher's LSD
					Laser (OFF vs ON)	F (1, 14) = 1.205	P=0.2908	Laser OFF, EYFP vs. Jaws	P=0.9221
					Virus (EYFP vs Jaws)	F (1, 14) = 0.08508	P=0.7748	Laser ON, EYFP vs. Jaws	P=0.5224
					Virus x Laser	F (1, 14) = 1.223	P=0.2874	EYFP, Laser OFF vs. Laser ON	P=0.9955
								Jaws, Laser OFF vs. Laser ON	P=0.1415
5	A	Latency to fall during 20Hz optogenetic excitation of STN axon terminals in the SNr		EYFP: n = 8; ChR2: n = 8	Two-way RM ANOVA			Uncorrected Fisher's LSD
					Laser (OFF vs ON)	F (1, 14) = 2853	P<0.0001	Laser OFF, EYFP vs. ChR2	P>0.9999
					Virus (EYFP vs ChR2)	F (1, 14) = 2853	P<0.0001	Laser ON, EYFP vs. ChR2	P<0.0001
					Virus x Laser	F (1, 14) = 2853	P<0.0001	EYFP, Laser OFF vs. Laser ON	P>0.9999
								ChR2, Laser OFF vs. Laser ON	P<0.0001
	B	Latency to fall during 20Hz optogenetic excitation of STN axon terminals in the Gpe		EYFP: n = 8; ChR2: n = 8	Two-way RM ANOVA			Uncorrected Fisher's LSD
					Laser (OFF vs ON)	F (1, 14) = 6688	P<0.0001	Laser OFF, EYFP vs. ChR2	P>0.9999
					Virus (EYFP vs ChR2)	F (1, 14) = 6688	P<0.0001	Laser ON, EYFP vs. ChR2	P<0.0001
					Virus x Laser	F (1, 14) = 6688	P<0.0001	EYFP, Laser OFF vs. Laser ON	P>0.9999
								ChR2, Laser OFF vs. Laser ON	P<0.0001
Suppl Fig 1	A	Distance travelled during 5Hz somatic optogenetic excitation of the STN		EYFP: n = 8; ChR2: n = 8	Two-way RM ANOVA			Uncorrected Fisher's LSD
					Laser (OFF vs ON)	F (1, 14) = 0.4431	P=0.5165	Laser OFF, EYFP vs. ChR2	P=0.0501
					Virus (EYFP vs ChR2)	F (1, 14) = 12.54	P=0.0033	Laser ON, EYFP vs. ChR2	P=0.0027
					Virus x Laser	F (1, 14) = 0.9017	P=0.3584	EYFP, Laser OFF vs. Laser ON	P=0.8438
								ChR2, Laser OFF vs. Laser ON	P=0.2726
	B	Velocity during 5Hz somatic optogenetic excitation of the STN		EYFP: n = 8; ChR2: n = 8	Two-way RM ANOVA			Uncorrected Fisher's LSD
					Laser (OFF vs ON)	F (1, 14) = 1.528	P=0.2367	Laser OFF, EYFP vs. ChR2	P=0.2525
					Virus (EYFP vs ChR2)	F (1, 14) = 3.057	P=0.1023	Laser ON, EYFP vs. ChR2	P=0.1677
					Virus x Laser	F (1, 14) = 0.03385	P=0.8567	EYFP, Laser OFF vs. Laser ON	P=0.4692
								ChR2, Laser OFF vs. Laser ON	P=0.3323
	C	Jumps during 5Hz somatic optogenetic excitation of the STN		EYFP: n = 8; ChR2: n = 8	Two-way RM ANOVA			Uncorrected Fisher's LSD
					Laser (OFF vs ON)	F (1, 14) = 1.874	P=0.1925	Laser OFF, EYFP vs. ChR2	P>0.9999
					Virus (EYFP vs ChR2)	F (1, 14) = 1.874	P=0.1925	Laser ON, EYFP vs. ChR2	P=0.0630
					Virus x Laser	F (1, 14) = 1.874	P=0.1925	EYFP, Laser OFF vs. Laser ON	P>0.9999
								ChR2, Laser OFF vs. Laser ON	P=0.0733
	D	Distance travelled during 20Hz somatic optogenetic excitation of the STN		EYFP: n = 8; ChR2: n = 8	Two-way RM ANOVA			Uncorrected Fisher's LSD
					Laser (OFF vs ON)	F (1, 14) = 14.26	P=0.0020	Laser OFF, EYFP vs. ChR2	P=0.3420
					Virus (EYFP vs ChR2)	F (1, 14) = 33.80	P<0.0001	Laser ON, EYFP vs. ChR2	P<0.0001
					Virus x Laser	F (1, 14) = 22.80	P=0.0003	EYFP, Laser OFF vs. Laser ON	P=0.4917
								ChR2, Laser OFF vs. Laser ON	P<0.0001
	E	Velocity during 20Hz somatic optogenetic excitation of the STN		EYFP: n = 8; ChR2: n = 8	Two-way RM ANOVA			Uncorrected Fisher's LSD
					Laser (OFF vs ON)	F (1, 14) = 11.11	P=0.0049	Laser OFF, EYFP vs. ChR2	P=0.4087
					Virus (EYFP vs ChR2)	F (1, 14) = 28.47	P=0.0001	Laser ON, EYFP vs. ChR2	P<0.0001
					Virus x Laser	F (1, 14) = 20.20	P=0.0005	EYFP, Laser OFF vs. Laser ON	P=0.4253
								ChR2, Laser OFF vs. Laser ON	P<0.0001
	F	Jumps during 20Hz somatic optogenetic excitation of the STN		EYFP: n = 8; ChR2: n = 8	Two-way RM ANOVA			Uncorrected Fisher's LSD
					Laser (OFF vs ON)	F (1, 14) = 33.83	P<0.0001	Laser OFF, EYFP vs. ChR2	P>0.9999
					Virus (EYFP vs ChR2)	F (1, 14) = 33.83	P<0.0001	Laser ON, EYFP vs. ChR2	P<0.0001
					Virus x Laser	F (1, 14) = 33.83	P<0.0001	EYFP, Laser OFF vs. Laser ON	P>0.9999
								ChR2, Laser OFF vs. Laser ON	P<0.0001
	G	Distance travelled during 40Hz somatic optogenetic excitation of the STN		EYFP: n = 8; ChR2: n = 8	Two-way RM ANOVA			Uncorrected Fisher's LSD
					Laser (OFF vs ON)	F (1, 14) = 3.750	P=0.0733	Laser OFF, EYFP vs. ChR2	P=0.5506
					Virus (EYFP vs ChR2)	F (1, 14) = 5.629	P=0.0325	Laser ON, EYFP vs. ChR2	P=0.0042
					Virus x Laser	F (1, 14) = 4.079	P=0.0630	EYFP, Laser OFF vs. Laser ON	P=0.9540
								ChR2, Laser OFF vs. Laser ON	P=0.0143
	H	Velocity during 40Hz somatic optogenetic excitation of the STN		EYFP: n = 8; ChR2: n = 8	Two-way RM ANOVA			Uncorrected Fisher's LSD
					Laser (OFF vs ON)	F (1, 14) = 5.913	P=0.0290	Laser OFF, EYFP vs. ChR2	P=0.5757
					Virus (EYFP vs ChR2)	F (1, 14) = 7.142	P=0.0182	Laser ON, EYFP vs. ChR2	P=0.0016
					Virus x Laser	F (1, 14) = 5.062	P=0.0411	EYFP, Laser OFF vs. Laser ON	P=0.8996
								ChR2, Laser OFF vs. Laser ON	P=0.0052
	I	Jumps during 40Hz somatic optogenetic excitation of the STN		EYFP: n = 8; ChR2: n = 8	Two-way RM ANOVA			Uncorrected Fisher's LSD
					Laser (OFF vs ON)	F (1, 14) = 15.56	P=0.0015	Laser OFF, EYFP vs. ChR2	P>0.9999
					Virus (EYFP vs ChR2)	F (1, 14) = 15.56	P=0.0015	Laser ON, EYFP vs. ChR2	P<0.0001
					Virus x Laser	F (1, 14) = 15.56	P=0.0015	EYFP, Laser OFF vs. Laser ON	P>0.9999
								ChR2, Laser OFF vs. Laser ON	P<0.0001
	J	Distance travelled during somatic optogenetic Inhibition of the STN		EYFP: n = 8; ArchT: n = 8	Two-way RM ANOVA			Uncorrected Fisher's LSD
					Laser (OFF vs ON)	F (1, 14) = 101.1	P<0.0001	Laser OFF, EYFP vs. ArchT	P=0.7805
					Virus (EYFP vs ArchT)	F (1, 14) = 71.53	P<0.0001	Laser ON, EYFP vs. ArchT	P<0.0001
					Virus x Laser	F (1, 14) = 116.1	P<0.0001	EYFP, Laser OFF vs. Laser ON	P=0.6188
								ArchT, Laser OFF vs. Laser ON	P<0.0001
	K	Velocity during somatic optogenetic inhibition of the STN		EYFP: n = 8; ArchT: n = 8	Two-way RM ANOVA			Uncorrected Fisher's LSD
					Laser (OFF vs ON)	F (1, 14) = 117.3	P<0.0001	Laser OFF, EYFP vs. ArchT	P=0.6733
					Virus (EYFP vs ArchT)	F (1, 14) = 19.87	P=0.0005	Laser ON, EYFP vs. ArchT	P<0.0001
					Virus x Laser	F (1, 14) = 123.4	P<0.0001	EYFP, Laser OFF vs. Laser ON	P=0.8468
								ArchT, Laser OFF vs. Laser ON	P<0.0001
	L	Jumps during somatic optogenetic inhibition of the STN		EYFP: n = 8; ArchT: n = 8
					Unable to perform statistical analysis because there was no variation among replicates
Suppl Fig 2	A	Distance travelled during 20Hz optogenetic excitation of STN axon terminals in the SNr		EYFP: n = 8; ChR2: n = 8	Two-way RM ANOVA			Uncorrected Fisher's LSD
					Laser (OFF vs ON)	F (1, 14) = 26.75	P=0.0001	Laser OFF, EYFP vs. ChR2	P=0.9455
					Virus (EYFP vs ChR2)	F (1, 14) = 2.088	P=0.1704	Laser ON, EYFP vs. ChR2	P=0.0096
					Virus x Laser	F (1, 14) = 17.06	P=0.0010	EYFP, Laser OFF vs. Laser ON	P=0.4737
								ChR2, Laser OFF vs. Laser ON	P<0.0001
	B	Velocity during 20Hz optogenetic excitation of STN axon terminals in the SNr		EYFP: n = 8; ChR2: n = 8	Two-way RM ANOVA			Uncorrected Fisher's LSD
					Laser (OFF vs ON)	F (1, 14) = 8.568	P=0.0110	Laser OFF, EYFP vs. ChR2	P=0.0851
					Virus (EYFP vs ChR2)	F (1, 14) = 0.4446	P=0.5158	Laser ON, EYFP vs. ChR2	P=0.5746
					Virus x Laser	F (1, 14) = 8.274	P=0.0122	EYFP, Laser OFF vs. Laser ON	P=0.9720
								ChR2, Laser OFF vs. Laser ON	P=0.0011
	C	Jumps during 20Hz optogenetic excitation of STN axon terminals in the SNr		EYFP: n = 8; ChR2: n = 8	Two-way RM ANOVA			Uncorrected Fisher's LSD
					Laser (OFF vs ON)	F (1, 14) = 3.945	P=0.0670	Laser OFF, EYFP vs. ChR2	P>0.9999
					Virus (EYFP vs ChR2)	F (1, 14) = 3.945	P=0.0670	Laser ON, EYFP vs. ChR2	P=0.0090
					Virus x Laser	F (1, 14) = 3.945	P=0.0670	EYFP, Laser OFF vs. Laser ON	P>0.9999
								ChR2, Laser OFF vs. Laser ON	P=0.0139
	D	Distance travelled during 20Hz optogenetic excitation of STN axon terminals in the Gpe		EYFP: n = 8; ChR2: n = 8	Two-way RM ANOVA			Uncorrected Fisher's LSD
					Laser (OFF vs ON)	F (1, 14) = 4.436	P=0.0537	Laser OFF, EYFP vs. ChR2	P=0.4246
					Virus (EYFP vs ChR2)	F (1, 14) = 3.571	P=0.0797	Laser ON, EYFP vs. ChR2	P=0.0197
					Virus x Laser	F (1, 14) = 2.821	P=0.1152	EYFP, Laser OFF vs. Laser ON	P=0.7673
								ChR2, Laser OFF vs. Laser ON	P=0.0181
	E	Velocity during 20Hz optogenetic excitation of STN axon terminals in the Gpe		EYFP: n = 8; ChR2: n = 8	Two-way RM ANOVA			Uncorrected Fisher's LSD
					Laser (OFF vs ON)	F (1, 14) = 4.009	P=0.0650	Laser OFF, EYFP vs. ChR2	P=0.4390
					Virus (EYFP vs ChR2)	F (1, 14) = 3.719	P=0.0743	Laser ON, EYFP vs. ChR2	P=0.0188
					Virus x Laser	F (1, 14) = 2.633	P=0.1270	EYFP, Laser OFF vs. Laser ON	P=0.7923
								ChR2, Laser OFF vs. Laser ON	P=0.0225
	F	Jumps during 20Hz optogenetic excitation of STN axon terminals in the Gpe		EYFP: n = 8; ChR2: n = 8	Two-way RM ANOVA			Uncorrected Fisher's LSD
					Laser (OFF vs ON)	F (1, 14) = 3.097	P=0.1003	Laser OFF, EYFP vs. ChR2	P>0.9999
					Virus (EYFP vs ChR2)	F (1, 14) = 3.097	P=0.1003	Laser ON, EYFP vs. ChR2	P=0.0190
					Virus x Laser	F (1, 14) = 3.097	P=0.1003	EYFP, Laser OFF vs. Laser ON	P>0.9999
								ChR2, Laser OFF vs. Laser ON	P=0.0260
	G	Distance travelled during optogenetic inhibition of STN axon terminals in the SNr		EYFP: n = 8; Jaws: n = 8	Two-way RM ANOVA			Uncorrected Fisher's LSD
					Laser (OFF vs ON)	F (1, 14) = 2.112	P=0.1682	Laser OFF, EYFP vs. Jaws	P=0.2260
					Virus (EYFP vs Jaws)	F (1, 14) = 3.352	P=0.0885	Laser ON, EYFP vs. Jaws	P=0.0268
					Virus x Laser	F (1, 14) = 6.513	P=0.0230	EYFP, Laser OFF vs. Laser ON	P=0.4501
								Jaws, Laser OFF vs. Laser ON	P=0.0133
	H	Velocity during optogenetic inhibition of STN axon terminals in the SNr		EYFP: n = 8; Jaws: n = 8	Two-way RM ANOVA			Uncorrected Fisher's LSD
					Laser (OFF vs ON)	F (1, 14) = 1.969	P=0.1824	Laser OFF, EYFP vs. Jaws	P=0.2419
					Virus (EYFP vs Jaws)	F (1, 14) = 2.624	P=0.1276	Laser ON, EYFP vs. Jaws	P=0.0614
					Virus x Laser	F (1, 14) = 2.456	P=0.1394	EYFP, Laser OFF vs. Laser ON	P=0.9093
								Jaws, Laser OFF vs. Laser ON	P=0.0543
	I	Jumps during optogenetic inhibition of STN axon terminals in the SNr		EYFP: n = 8; Jaws: n = 8
					Unable to perform statistical analysis because there was no variation among replicates
	J	Distance travelled during optogenetic inhibition of STN axon terminals in the GPe		EYFP: n = 8; Jaws: n = 8	Two-way RM ANOVA			Uncorrected Fisher's LSD
					Laser (OFF vs ON)	F (1, 14) = 0.2564	P=0.6205	Laser OFF, EYFP vs. Jaws	P=0.7192
					Virus (EYFP vs Jaws)	F (1, 14) = 0.4676	P=0.5053	Laser ON, EYFP vs. Jaws	P=0.3436
					Virus x Laser	F (1, 14) = 1.520	P=0.2379	EYFP, Laser OFF vs. Laser ON	P=0.6155
								Jaws, Laser OFF vs. Laser ON	P=0.2390
	K	Velocity during optogenetic inhibition of STN axon terminals in the GPe		EYFP: n = 8; Jaws: n = 8	Two-way RM ANOVA			Uncorrected Fisher's LSD
					Laser (OFF vs ON)	F (1, 14) = 0.6896	P=0.4202	Laser OFF, EYFP vs. Jaws	P=0.6211
					Virus (EYFP vs Jaws)	F (1, 14) = 0.7996	P=0.3863	Laser ON, EYFP vs. Jaws	P=0.2259
					Virus x Laser	F (1, 14) = 2.453	P=0.1396	EYFP, Laser OFF vs. Laser ON	P=0.6110
								Jaws, Laser OFF vs. Laser ON	P=0.1123
	L	Jumps during optogenetic inhibition of STN axon terminals in the GPe		EYFP: n = 8; Jaws: n = 8
					Unable to perform statistical analysis because there was no variation among replicates
Suppl Fig 3	A	Latency to fall during optogenetic inhibition of STN axon terminals in the SNr		EYFP: n = 8; Jaws: n = 8	Two-way RM ANOVA			Uncorrected Fisher's LSD
					Laser (OFF vs ON)	F (1, 14) = 1.000	P=0.3343	Laser OFF, EYFP vs. Jaws	P=0.1322
					Virus (EYFP vs Jaws)	F (1, 14) = 2.329	P=0.1493	Laser ON, EYFP vs. Jaws	P=0.1447
					Virus x Laser	F (1, 14) = 1.000	P=0.3343	EYFP, Laser OFF vs. Laser ON	P>0.9999
								Jaws, Laser OFF vs. Laser ON	P=0.1792
	B	Latency to fall during optogenetic inhibition of STN axon terminals in the GPe		EYFP: n = 8; Jaws: n = 8	Two-way RM ANOVA			Uncorrected Fisher's LSD
					Laser (OFF vs ON)	F (1, 14) = 1.000	P=0.3343	Laser OFF, EYFP vs. Jaws	P>0.9999
					Virus (EYFP vs Jaws)	F (1, 14) = 1.000	P=0.3343	Laser ON, EYFP vs. Jaws	P=0.1683
					Virus x Laser	F (1, 14) = 1.000	P=0.3343	EYFP, Laser OFF vs. Laser ON	P>0.9999
								Jaws, Laser OFF vs. Laser ON	P=0.1792
